# An atypical endomembrane localized CNL-type immune receptor with a conserved deletion in the N-terminal signaling domain functions in cell death and immunity

**DOI:** 10.1101/2023.09.04.556214

**Authors:** Sruthi Sunil, Simon Beeh, Eva Stöbbe, Kathrin Fischer, Franziska Wilhelm, Aron Meral, Celia Paris, Luisa Teasdale, Zhihao Jiang, Lisha Zhang, Emmanuel Aguilar Parras, Thorsten Nürnberger, Detlef Weigel, Rosa Lozano-Duran, Farid El Kasmi

## Abstract

Plants have evolved intracellular nucleotide-binding leucine rich repeat receptors (NLRs) to induce a superior immune response. Upon activation, coiled-coil (CC) domain containing NLRs (CNLs) oligomerize to form apparent cation channels that promote calcium influx and cell death induction, with the alpha-1 helix of the individual CC domains penetrating membranes. Some members of a monophyletic subclass of CNLs, the ancient and autonomous NLRs (ANLs), are characterized by putative N-myristoylation and S-acylation sites at the N-terminus of their CC_G10/GA_ domain, potentially mediating permanent membrane association. Whether these **P**otentially **M**embrane **L**ocalized NLRs (PMLs) mediate cell death upon activation in a similar way as reported for other CNLs has been unknown. We integrated phylogenetic, cell-biological, and functional studies to uncover the cell death function of an atypical but conserved Arabidopsis PML, PML5, which has a 113 amino acid deletion in its CC_G10/GA_ domain. Active PML5 oligomers localize in Golgi membranes and the tonoplast, changes vacuolar morphology, and induce cell death, with the short N-terminus being sufficient for cell death. Mutant analysis supports a potential key role of PMLs in plant immunity. Similar deletions as in Arabidopsis PML5 are found in several Brassicales paralogs, pointing to the evolutionary importance of this innovation. PML5 is thus a naturally occurring CNL variant with a minimal signaling ‘domain’ and its further study should help in understanding the functional importance of this minimal domain for NLR signaling.
