## Supplementary table S1 for "An atypical endomembrane localized CNL-type immune receptor with a conserved deletion in the N-terminal signaling domain functions in cell death and immunity"

### Sheet: Col-0 ANLs and PMLs
Supplementary table S1. List of Arabidopsis Col-0 ANLs (CCG10/GA domain containing NLRs)
There are 23 ANLs identifed in the Col-0 accession, of which 17 are also having a potential N-myristoylation and/or S-acylation site at there N-terminus, which we theefore named PML (Potentially Membrane Localized) NLRs.
The PML NLRs are indicated by a PML number. Protein in italic indicates one not included in the PML list, but with a strong S-acylation prediction for C3 and 4.
PTM = post-translational modification
Gene identifier	PML#	N-terminal PTM site	reference
At1g12210 (RFL1)	6	MGGCVSVSLSCD	Warren et al., 1998 (https://academic.oup.com/plcell/article/10/9/1439/5999397?login=true)
At1g12220 (RPS5)	7	MGGCFSVSLPCD	Warren et al., 1998 (https://academic.oup.com/plcell/article/10/9/1439/5999397?login=true)
At1g12280 (SUMM2)	8	MGACLTLSFSCD	Zhang et al., 2012 (https://doi.org/10.1016/j.chom.2012.01.015)
At1g12290 (L5)	1	MGGCVSVQVSCD	Huang et al., 2021 (https://www.sciencedirect.com/science/article/abs/pii/S0006291X21013322?via%3Dihub)
At1g15890	20	MGNCVALEISCD
At1g51480	---	MADWLLLIPWNK
At1g61180 (UNIWs-0)	11	MGSCFSLQVSDQ	this study; Igari et al., 2008 (https://onlinelibrary.wiley.com/doi/10.1111/j.1365-313X.2008.03466.x)
At1g61190 (RPP39Wei-0)	13	MGNFVCIEISGD	this study; Goritschig et al., 2012 (https://journals.plos.org/plosgenetics/article?id=10.1371/journal.pgen.1002502)
At1g61300 (PML5)	5	MGCCFSVQFSFD	this study
At1g61310	12	MGSCFSFQIAVG	this study
At1g62630	14	MGISFSIPFDPC
At1g63350	16	MGISFSIPFDPC
At1g63360	15	MGISFSIPFDPC
At4g10780	10	MGSCISLQISCD
At4g26090 (RPS2)	---	MDFISSLIVGCA	Kunkel et al., 1993 (https://academic.oup.com/plcell/article/5/8/865/5984583?login=true)
At4g27190	---	MECCAPVIGEILR
At4g27220	---	MFRSNARALNRA
At5g05400	18	MGACFSVAISCD
At5g43730	---	MVDWLSLLPWNK
At5g43740	---	MLGWLVIPWNQ
At5g47250	25	MNCCWQVVEP
At5g47260	19	MGNNFSVESPSL
At5g63020 (SUT1)	17	MGGCVSVSISCD	Yan et al., 2019 (https://onlinelibrary.wiley.com/doi/full/10.1111/tpj.14447)
List of PML NLRs not identified as ANLs
At1g52660	2	MGKDFKSLVTRC
At3g15700	3	MGKDFKSMVTRC
At5g45510	4	MGEKKDVVLCKK
At3g14470	22	MTGIGEMFLAAFL	potentially no PTM site
At3g14460	23	MANSYLSSCANVM	potentially no PTM site
At4g14610	24	MGSCISLQIS-CDQ
