## Supplementary table S2 for "An atypical endomembrane localized CNL-type immune receptor with a conserved deletion in the N-terminal signaling domain functions in cell death and immunity"

### Sheet: Sheet1
Supplementary Table S2. Oligos used in this study.
	Primer (5'-3') Sequence	Sequence	Purpose
1	PMNLR_045	GGGGACAAGTTTGTACAAAAAAGCAGGCTtaATGGGGTGTTGTTTTTCTGTCC	AT1G61300 pDonor207 Gateway cloning-F (attb1)
2	PMNLR_046	GGGGACCACTTTGTACAAGAAAGCTGGGTtCTTCTTGATTGAAAGCACG	AT1G61300 pDonor207 Gateway cloning-R (attb2)
3	FW_001	GGTGGTGTTGGAAgAACCACCCTTTTC	PM5_K74R_Ploop mutation Site Directe Mutagenesis_F
4	FW_002	GAAAAGGGTGGTTcTTCCAACACCACC	PM5_K74R_Ploop mutation Site Directe Mutagenesis_R
5	FW_005	GTTGTGATGCATGtCGTGGTTCGTG	PM5_D360V_MHD mutation Site Directe Mutagenesis_F
6	FW_006	CACGAACCACGaCATGCATCACAAC	PM5_D360V_MHD mutation Site Directe Mutagenesis_R
7	PMNLR_082	AAGCAGGCTTAATGGcGgcTgcTTTTTCTGTCCAG	PM5_GCC(2,3,4)A-Localisation mutation Site Directe Mutagenesis_F
8	PMNLR_083	CTGGACAGAAAAAgcAgcCgCCATTAAGCCTGCTT	PM5_GCC(2,3,4)A-Localisation mutation Site Directe Mutagenesis_R
9	EV_1	GGGGACAAGTTTGTACAAAAAAGCAGGCTtaATGGTGAGCAAGGGCGAGGAGC	pDONOR 207_Citrine_HA_Gateway Cloning-F (attb1)
10	EV_2	GGGGACCACTTTGTACAAGAAAGCTGGGTtTCAGGCATAGTCTGGGACGTC	pDONOR 207_Citrine_HA_Gateway Cloning-R (attb2)
11	EV_3	GGGGACAAGTTTGTACAAAAAAGCAGGCTtaATGGTGAGCAAGGGCGAGGAG	pDONOR 207_eYFP_Gateway Cloning-F (attb1)
12	EV_4	GGGGACCACTTTGTACAAGAAAGCTGGGTtCTAAGCCTTGTACAGCTCGTCCAT	pDONOR 207_eYFP_Gateway Cloning-R (attb2)
13	FEK_374	GCCTCGTCTTATTTACGCATCAATCCG	T-DNA genotyping_F
14	FEK_375	GAGAGGCACAGTATATTCTATTGTGTG	T-DNA genotyping_R
15	PMNLR_045	GGGGACAAGTTTGTACAAAAAAGCAGGCTtaATGGGGTGTTGTTTTTCTGTCC	PM5 (1-35) CC Gateway cloning - F (attb1)
16	PMNLR_071_s1_myris_attb2	GGGGACCACTTTGTACAAGAAAGCTGGGTtCTCCACTCCAAAAGAGTTTCTG	PM5 (1-35) CC Gateway cloning - R (attb2)
17	PMNLR_078_S1_NB_ATTB1_with start	GGGGACAAGTTTGTACAAAAAAGCAGGCTTAATGGAGAGGCCTACTCAGCC	PM5 (36-363) NB Gateway cloning - F (attb1)
18	PMNLR_051_PM5 NB_R	GGGGACCACTTTGTACAAGAAAGCTGGGTtCACGTCATGCATCACAACAT	PM5 (36-363) NB Gateway cloning - R (attb2)
19	PMNLR_079_S1_LRR_ATTB1_with start	GGGGACAAGTTTGTACAAAAAAGCAGGCTtaATGGTTCGTGAAATGGCTTTAT	PM5 (364-762) LRR Gateway cloning - F (attb1)
20	PMNLR_053_PM5 LRR_R	GGGGACCACTTTGTACAAGAAAGCTGGGTtCTTCTTGATTGAAAGCACGA	PM5 (364-762) LRR Gateway cloning - R (attb2)
21	PMNLR_045	GGGGACAAGTTTGTACAAAAAAGCAGGCTtaATGGGGTGTTGTTTTTCTGTCC	PM5 (1-39) CC Gateway cloning - F (attb1)
22	PMNLR_075_s3_myris_attb2_final	GGGGACCACTTTGTACAAGAAAGCTGGGTtAGTAGGCCTCTCCTCCACTCC	PM5 (1-39) CC Gateway cloning - R (attb2)
23	PMNLR_077_s2_NB_attb1_with start	GGGGACAAGTTTGTACAAAAAAGCAGGCTtaATGCAGCCTACTATTGGTCA	PM5 (40-383) NB Gateway cloning - F (attb1)
24	PMNLR_074_s2_nb_attb2_final	GGGGACCACTTTGTACAAGAAAGCTGGGTtAACAAAATTCTCTTTCTGTTTCC	PM5 (40-383) NB Gateway cloning - R (attb2)
25	PMNLR_080_S2/S3_LRR_ATTB1_with start	GGGGACAAGTTTGTACAAAAAAGCAGGCTtaATGGTGCGAGCAAGAGTCGG	PM5 (384-762) LRR Gateway cloning - F (attb1)
26	PMNLR_053/S3_PM5 LRR_R	GGGGACCACTTTGTACAAGAAAGCTGGGTtCTTCTTGATTGAAAGCACGA	PM5 (384-762) LRR Gateway cloning - R (attb1)
27	PMNLR_045	GGGGACAAGTTTGTACAAAAAAGCAGGCTtaATGGGGTGTTGTTTTTCTGTCC	PM5 (1-60) CC Gateway cloning - F (attb1)
28	PMNLR_067_S3myris_attb2	GGGGACCACTTTGTACAAGAAAGCTGGGTtTCTATCTTCCATAAGGCGATTCC	PM5 (1-60) CC Gateway cloning - R (attb2)
29	PMNLR_081_S3_NB_ATTB1_with start	GGGGACAAGTTTGTACAAAAAAGCAGGCTtaATGGTCGGAATCATGGGTCTTCACG	PM5 (61-383) NB Gateway cloning - F (attb1)
30	PMNLR_074_s2_nb_attb2_final	GGGGACCACTTTGTACAAGAAAGCTGGGTtAACAAAATTCTCTTTCTGTTTCC	PM5 (61-383) NB Gateway cloning - R (attb2)
31	PMNLR_127	GAACATCAACAGAAACTCTTTTGG	PM5 specific primer -RT PCR - F
32	PMNLR_128	CTCTGGTTCCAAACATTTGACTTG	PM5 specific primer -RT PCR - R
33	FEK_57	TGTGCCAATCTACGAGGGTTT	ACTIN pcr - F
34	FEK_137	CATCATACTCGGCCTTGGAGATC	ACTIN pcr - R
35	FEK_1215	GGTCCTTTGGAGCATCATCTAC	CRISPR line genotyping
36	FEK_1218	CCTCAAAAATTTGGTTATTTTATGC	CRISPR line genotyping
37	FEK_989	CACCTCTGCTCGTTATCTT	CRISPR line genotyping
38	FEK_1095	CTTCGTATGTGGTGACTC	CRISPR line genotyping
39	FEK_1399 (LBb1.3)	ATTTTGCCGATTTCGGAAC	Left border primer for T-DNA insertion
